# Novel immune and stromal subtype classification system of lung adenocarcinoma based on tumor microenvironment

**DOI:** 10.1101/677567

**Authors:** Zihang Zeng, Jiali Li, Nannan Zhang, Xueping Jiang, Yanping Gao, Liexi Xu, Xingyu Liu, Jiarui Chen, Yuke Gao, Linzhi Han, Jiangbo Ren, Yan Gong, Conghua Xie

## Abstract

**Background:** Tumor microenvironment has complex effects on tumorigenesis and metastasis in lung adenocarcinoma (LUAD). However, there is still a lack of comprehensive understanding of the relationship between immune and non-immune stromal characteristics in tumor microenvironment.

**Patients and methods:** Eight cohort of 1681 lung caner patients were included in this study. The immune and non-immune stromal signatures of tumor microenvironment were identified by eigendecomposition and extraction algorithms. We developed a novel immune and stromal scoring system to quantify anti-tumor immune and promote-metastasis stromal activation, namely PMBT (prognostic model based on tumor microenvironment) as an R package. Tumors were classified into 4 subtypes according to PMBT system. Comprehensive analysis was performed in different subtypes.

**Results:** The 4 subgroups had different mutation landscape, molecular, cellular characteristics and prognosis, which validated by 7 data sets containing 1175 patients. 19% patients was characterized by highly active anti-tumor reaction with high production of immunoactive mediators, immunocyte, low fibroblasts infiltration, low TGF-β, VEGFA, collagen and glucose catabolic, low immune checkpoint per T cell, tumor mutation burden, and favourable overall survival (all, *P* < 0.05) named high-immune and low-stromal activation subgroup (HL). Cellular paracrine network showed both high humoral and cellular immune interaction in HL group. The low-immune and high-stromal activation group (19%) had opposite characteristics with HL group. Moreover, the PMBT system showed the value to predict overall survival and immunotherapy responses (all, *P* < 0.05).

**Conclusions:** Different molecular, cellular characteristics, mutation landscape and prognosis were discovered in the 4 subgroups. Our classification, PMBT system provided novel insight for clinical monitoring and treatment in LUAD.
