## Supplementary material for "Novel immune and stromal subtype classification system of lung adenocarcinoma based on tumor microenvironment": Table 1 & 2

### Sheet: Table 1
Table 1. Clinical information for the 4 TME subtypes in TCGA.
Variable	High-immune and high-stromal activation	High-immune and low-stromal activation	Low-immune and high-stromal activation	Low immune and low-stromal activation	P-value
Gender					NS
Male	37 (40.7%)	74 (45.7%)	80 (49.4%)	44 (48.4%)
Female	54 (59.3%)	88 (54.3%)	82 (50.6%)	47 (51.6%)
Median age (IQR)	66.5 (57.7-72.2)	69.4 (62.7-75.0)	63.3 (56.2-71.6)	65.3 (60.5-72.0)	***
Mean smoking years (IQR)	2.89 (2-4)	2.84 (2-4)	2.82 (2-4)	2.65 (2-4)	NS
Pathologic T					**
T1-2	84 (92.3%)	147 (91.9%)	135 (83.3%)	72 (80.0%)
T3-4	7 (7.7%)	13 (8.1%)	27 (16.6%)	18 (20.0%)
Pathologic N					*
N0-1	76 (84.4%)	142 (91.6%)	127 (79.9%)	74 (82.2%)
N2-3	14 (15.6%)	13 (8.4%)	32 (20.1%)	16 (17.8%)
Pathologic M					NS
M0	59 (93.7)	109 (94.8%)	110 (94.0%)	61 (88.4%)
M1	4 (6.3%)	6 (5.2%)	7 (6.0%)	8 (11.6%)
Pathologic stage					**
Stage I-II	71 (78.9%)	137 (86.7%)	119 (74.4%)	63 (70.0%)
Stage III-IV	19 (21.1%)	21 (13.3%)	41 (25.6%)	27 (30.0%)
Tumor status					**
Tumor free	52 (69.3%)	112 (83.0%)	92 (73.0%)	45 (60.8%)
With tumor	23 (30.7%)	23 (17.0%)	34 (27.0%)	29 (39.2%)
Residual tumor					NS
R0	59 (92.2%)	106 (98.1%)	116 (95.9%)	62 (92.5%)
R1-2	5 (7.8%)	2 (1.9%)	5 (4.1%)	5 (7.5%)
Abbreviations: TME, tumor microenvironment; IQR, interquartile range. NS is P > 0.05; * is P < 0.05; ** is P < 0.01; *** is P < 0.001; **** is P < 0.0001.

### Sheet: Table 2
Table 2. The summary of the 4 TME subtypes
	HH class	HL class	LH class	LL class	P-value
PMBT
Immune score	0.1624 (0.1247-0.2007)	0.1700 (0.1323-0.2278)	-0.0097 (-0.0743-0.0425)	0.0184 (-0.0418-0.0583)	****
Stromal score	0.6239 (0.6110-0.6417)	0.5512 (0.5214-0.5741)	0.6304 (0.6123-0.6408)	0.5708 (0.5456-0.5850)	****
PMBT score	3.847 (3.724-3.951)	3.347 (3.146-3.507)	4.060 (3.937-4.172)	3.628 (3.494-3.744)	****
Cellular characteristics
T cells	0.3897 (0.3628-0.4095)	0.3666 (0.3388-0.3990)	0.3031 (0.2772-0.3302)	0.2993 (0.2608-0.3327)	****
CD8+ T cells	0.3947 (0.3506-0.4308)	0.3463 (0.2985-0.3945)	0.2896 (0.2399-0.3456)	0.2679 (0.2279-0.3236)	****
NK cells	0.1498 (0.1212-0.1858)	0.1268 (0.1041-0.1592)	0.1024 (0.0778-0.1279)	0.0886 (0.0683-0.1072)	****
B cells	0.3935 (0.3462-0.4227)	0.4016 (0.3443-0.4416)	0.2885 (0.2485-0.3424)	0.3002 (0.2380-0.3557)	****
Monocytic lineage	0.5288 (0.5022-0.5499)	0.5038 (0.4672-0.5305)	0.4662 (0.4383-0.4896)	0.4470 (0.4060-0.4735)	****
Myeloid dendritic cells	0.3599 (0.3108-0.4061)	0.3861 (0.3398-0.4363)	0.2755 (0.2238-0.3387)	0.2927 (0.2486-0.3539)	****
Neutrophils	0.3558 (0.3335-0.3834)	0.3693 (0.3473-0.3901)	0.3598 (0.3356-0.3863)	0.3460 (0.3248-0.3709)	***
Endothelial cells	0.4446 (0.4189-0.4696)	0.4547 (0.4190-0.4819)	0.4254 (0.4020-0.4492)	0.4317 (0.4051-0.4600)	****
Fibroblasts	0.6986 (0.6689-0.7334)	0.6344 (0.5921-0.6824)	0.6628 (0.6164-0.7116)	0.6083 (0.5700-0.6761)	****
Immune characteristics
PD-1 expression	0.3993 (0.3626-0.4344)	0.3411 (0.2911-0.3748)	0.2896 (0.2454-0.3295)	0.2526 (0.2073-0.3061)	****
PD-L1 expression	0.4060 (0.3457-0.4737)	0.3419 (0.3052-0.3752)	0.2947 (0.2516-0.3594)	0.2739 (0.2346-0.3102)	****
CTLA4 expression	0.3939 (0.3630-0.4196)	0.3535 (0.3135-0.3865)	0.3047 (0.2567-0.3417)	0.2642 (0.2127-0.3254)	****
IFNG expression	0.2730 (0.2144-0.3222)	0.1730 (0.1112-0.2513)	0.1334 (0.0729-0.1987)	0.0851 (0.0470-0.1465)	****
IL-1B expression	0.4127 (0.3683-0.4541)	0.3875 (0.3384-0.4286)	0.3693 (0.3016-0.4193)	0.3216 (0.2599-0.3783)	****
IL-2 expression	0.0410 (0.0092-0.0789)	0.0551 (0.0251-0.0919)	0 (0-0.0321)	0 (0-0.0446)	****
IL-6 expression	0.3997 (0.3373-0.4555)	0.1730 (0.1112-0.2513)	0.1334 (0.0729-0.1987)	0.0851 (0.0470-0.1465)	****
IL-10 expression	0.2445 (0.2193-0.2890)	0.2463 (0.2085-0.2823)	0.1795 (0.1441-0.2142)	0.1679 (0.1100-0.2217)	****
IL-12B expression	0.1637 (0.1292-0.1949)	0.1789 (0.1398-0.2176)	0.1129 (0.0704-0.1528)	0.1240 (0.0838-0.1646)	****
Stroma characteristics
TGFB1 expression	0.6087 (0.5814-0.6359)	0.5843 (0.5561-0.6121)	0.5760 (0.5380-0.6074)	0.5507 (0.5165-0.5841)	****
VEGFA expression	0.6939 (0.6597-0.7404)	0.6352 (0.5863-0.6679)	0.6999 (0.6582-0.7459)	0.6630 (0.6221-0.6943)	****
T cell characteristics
PD-1 per T cell	1.0254 (0.9693-1.0813)	0.9160 (0.8442-0.9795)	0.9449 (0.8489-1.0353)	0.8675 (0.7797-0.9529)	****
PD-L1 per T cell	1.0254 (0.8993-1.2345)	0.9215 (0.8307-1.0261)	0.9910 (0.8531-1.1785)	0.9067 (0.8071-1.0401)	****
CTLA4 per T cell	1.0112 (0.9666-1.0495)	0.9644 (0.8828-1.0151)	0.9891 (0.9154-1.0643)	0.9123 (0.7817-1.0097)	****
Pathway activation
Collagen fibril organization	0.6464 (0.5602-0.7115)	0.5193 (0.4373-0.6122)	0.5523 (0.4266-0.6545)	0.4792 (0.3410-0.5792)	****
Glucose catabolic process	0.5461 (0.5265-0.5675)	0.5275 (0.5056-0.5544)	0.5528 (0.5295-0.5766)	0.5338 (0.5052-0.5697)	****
Mutation characteristics
TP53 (%)	72.2	39	60.5	38.9	****
KRAS (%)	35.6	23.3	34	31.1	NS
EGFR (%)	5.6	18.9	9.9	15.6	*
TMB	6.6842 (4.0658-10.7895)	2.5390 (1.0530-5.8360)	5.8820 (2.8880-10.7570)	2.7890 (1.2760-7.0390)	****
Survival					****
1-year survival (%)	88.4	95.4	79.9	87.2
3-year survival (%)	63.6	78.2	47.1	62.8
5-year survival (%)	41.4	54.4	32.7	35.6
10-year survival (%)	13.6	41.1	16.3	27.7
Immunotherapy response (number)
anti-CTLA4
pre	Non	2/5	3/10	0/1	NS
on	1/1	2/2	0/1	0/1	NS
anti-PD1
pre	1/2	2/8	1/4	/1/1	NS
on	Non	4/5	0/5	Non	*
Abbreviations: TME, tumor microenvironment; HH, high-immune and stromal activation group; HL, high-immune and low-stromal activation group; LH, low-immune and high-stromal activation group; LL, low-immune and stromal activation group. NS is P > 0.05; * is P < 0.05; ** is P < 0.01; *** is P < 0.001; **** is P < 0.0001.
